# Redox activation of ATG5 licenses autophagy upon nutrient restriction

**DOI:** 10.64898/2026.09.23.753803

**Authors:** Sanghee Shin, Ekaterina D. Korobkina, Claudia Lennicke, Nils Burger, Bingsen Zhang, Haopeng Xiao, Yaoyu Wang, Jonathan J. Petrocelli, Shelley M. Wei, David Wood, Yu Lei, Xiaomei Zhang, Maria C. Perez-Matos, Muneeb A. Sharif, Jiuchun Zhang, Helena M. Cochemé, William B. Mair, Edward T. Chouchani

**Affiliations:** Department of Cancer Biology, Dana–Farber Cancer Institute, Boston, MA, USA; Department of Cell Biology, Harvard Medical School, Boston, MA, USA; MRC Laboratory of Medical Science (LMS), London, UK; Institute of Clinical Sciences, Imperial College London, Hammersmith Hospital Campus, London, UK; Department of Biochemistry, Stanford University School of Medicine, Stanford, CA, USA; Stanford Cancer Institute, Stanford University School of Medicine, Stanford, CA, USA; Department of Molecular Metabolism, Harvard T.H. Chan School of Public Health, Boston, MA, USA; Howard Hughes Medical Institute, Chevy Chase, MD, USA

## Abstract

Dietary restriction (DR) protects against metabolic disease, extends lifespan, and is associated with remodeling of tissue reactive oxygen species (ROS). ROS control biological adaptation through reversible oxidation of protein cysteines, yet the targets of DR-initiated redox signaling are unknown. Here we generate OxiDR, a tissue-resolved atlas of the cysteine redox proteome that quantifies oxidation state under DR. Rather than oxidizing the proteome broadly, DR selectively targets a high-amplitude set of cysteines in a tissue-specific manner, allowing systematic classification of biological processes subject to DR-mediated redox regulation. Among the cysteines most highly oxidized upon DR is Cys19 of the core autophagy protein ATG5. We show oxidation of Cys19 is required for ATG5-mediated autophagosome formation and for autophagy triggered by nutrient restriction in human cells and mice. Reversible oxidation of this cysteine promotes ATG5 binding to ATG10, thus forming the ATG5–ATG12 conjugate that lipidates LC3B/ATG8 and matures the autophagosome. In mice, loss of this redox switch prevents effective initiation of autophagy upon nutrient restriction, resulting in gross tissue pathology and rapid onset of mortality. The autophagic response to nutrient restriction is thus gated by oxidation of a single cysteine.

---

Dietary restriction (DR), the reduction of nutrient intake without malnutrition, has been extensively studied for its effects on metabolic health and healthy lifespan across a wide range of organisms, from yeast to mammals (*1–5*). Underlying DR are mechanisms that have been conserved throughout evolution to optimize survival in times of limited food availability. Studies across model organisms have consistently shown that DR extends lifespan and protects against a myriad of metabolic diseases (*6–9*). Understanding the evolutionarily conserved mechanisms of DR’s impact on metabolic health and lifespan holds promise for unraveling the fundamental processes that govern diseases of aging and developing interventions to promote metabolic health in humans.

A conserved metabolic response to DR is remodeling of cellular redox metabolism (*10–12*). These alterations regulate a mode of post-translational signaling: the generation of reactive oxygen species (ROS) and related species that alter protein function through covalent modification of cysteine residues (*13, 14*). Due to the rapid and reversible nature of cysteine oxidation, it is used to modulate protein function and localization (*15–17*). Consequently, redox modification of protein cysteines is implicated in a wide range of regulatory processes. Furthermore, alterations in ROS and redox signaling are among the central phenomena associated with age-related pathophysiology as well as interventions that improve longevity (*12, 18–20*).

The protein modifications that provide the mechanistic basis for redox regulation upon DR remain unknown. Here, we apply a cysteine derivatization and enrichment method coupled with multiplexed proteomics to comprehensively map tissue-specific protein cysteine oxidation *in vivo* upon DR in aging mice. This OxiDR dataset quantifies the % reversible modification of over 171,000 cysteine sites across six mouse tissues in young and old mice under *ad libitum* (AL) feeding conditions and upon DR, corresponding to ∼37,000 unique sites across ∼10,000 proteins. This landscape represents the first quantitative analysis of the mouse cysteine redox proteome regulated by DR.

From this dataset, we observe a highly selective remodeling of cysteine oxidation state on proteins across six tissues, with many of these targets known to be relevant to metabolic disease and diseases of aging. We systematically classify these proteins to define biological processes that underlie aging and longevity that are subject to redox regulation. Among the cysteines that undergo the most pronounced redox modification induced by DR is Cys19 on the pivotal autophagy protein ATG5. We show that reversible oxidation of this cysteine plays a critical role in ATG5-mediated autophagosome formation and autophagy upon nutrient restriction. Mechanistically, oxidation of Cys19 is required for ATG5 interaction with ATG10, which facilitates the transfer of ATG5 to ATG12 and formation of the ATG5-ATG12 complex. Cells lacking Cys19 on ATG5 exhibit profound defects in autophagy due to the inability of ATG5 to form a complex with ATG12 and initiate LC3B lipidation. In mice, loss of this redox switch prevents initiation of autophagy upon nutrient restriction and drives rapid morbidity and mortality upon fasting. Together, we describe a redox activation mechanism for effective induction of autophagy upon nutrient restriction. More generally, these findings provide a comprehensive analysis of redox-signaling networks in living tissues, which can be accessed through an interactive web resource at http://oxidr-lb-260235877.us-east-1.elb.amazonaws.com/OxiDR/
