## Supplementary material for "Redox activation of ATG5 licenses autophagy upon nutrient restriction": Table S3

### Sheet: Tab and column descriptions
Overview:	This spreadsheet summarizes the coordinated cysteine oxidation of Bioplex protein networks
Tab Name	Description
a. Young	Percentage of protein network that contains highly regulated cysteine upon DR in young tissues
b. Old	Percentage of protein network that contains highly regulated cysteine upon DR in old tissues
Column Name	Description
Protein Network #	Protein cluster/community number in Bioplex 3.0
BAT DR-AL	Percentage of protein network that contains highly regulated cysteine upon DR (quantified in brown fat) within Bioplex 3.0 communities.
Brain DR-AL	Percentage of protein network that contains highly regulated cysteine upon DR (quantified in brain) within Bioplex 3.0 communities.
Heart DR-AL	Percentage of protein network that contains highly regulated cysteine upon DR (quantified in heart) within Bioplex 3.0 communities.
Liver DR-AL	Percentage of protein network that contains highly regulated cysteine upon DR (quantified in liver) within Bioplex 3.0 communities.
SKM DR-AL	Percentage of protein network that contains highly regulated cysteine upon DR (quantified in skeletal muscle) within Bioplex 3.0 communities.
SubQ DR-AL	Percentage of protein network that contains highly regulated cysteine upon DR (quantified in subcutaneous fat) within Bioplex 3.0 communities.
BAT DR-AL Proteins	List of proteins mapped in brown fat on the corresponding Bioplex 3.0 community
Brain DR-AL Proteins	List of proteins mapped in brain on the corresponding Bioplex 3.0 community
Heart DR-AL Proteins	List of proteins mapped in heart on the corresponding Bioplex 3.0 community
Liver DR-AL Proteins	List of proteins mapped in liver on the corresponding Bioplex 3.0 community
SKM DR-AL Proteins	List of proteins mapped in skeletal muscle on the corresponding Bioplex 3.0 community
SubQ DR-AL Proteins	List of proteins mapped in subcutaneous fat on the corresponding Bioplex 3.0 community
Known redox-sensitive protein by publication	Bioplex 3.0 network members displaying high cysteine oxidation and was shown redox-sensitive in the literature

### Sheet: a.Young
Table S3a.Percentage of protein network that contains highly regulated cysteine upon DR in young tissues
Protein Network #	BAT DR-AL	Brain DR-AL	Heart DR-AL	Liver DR-AL	SKM DR-AL	SubQ DR-AL	BAT DR-AL Proteins	Brain DR-AL Proteins	Heart DR-AL Proteins	Liver DR-AL Proteins	SKM DR-AL Proteins	SubQ DR-AL Proteins	Known redox-sensitive protein by publication
1	1.79	1.07	1.07	0.71	0.36	1.79	ILF3; MECP2; RSL1D1; ZC3HAV1; DHX30	ZC3HAV1; DDX24; NSD2	DHX30; RPS5; BAZ1B	URB1; PURB	RPL36	RPL36; NOP2; RPS2; RRP12; LARP1	Yes
2	1.02	2.04	3.06	0	0	2.04	SPEG	SRGAP1; SHROOM2	WDR37; SIPA1; SYNJ2			DENND4A; DENND4C	Yes
3	0	0	0	1.09	0	0				TRIM28
4	2.25	0	5.62	3.37	0	1.12	APOH; DHRS1		GABPA; STEAP4; BPHL; GUCY1A1; GABPB1	APOH; CBR3; FABP5		GABPA	Yes
5	3.41	1.14	0	2.27	0	4.55	TOE1; USP39; PPIH	ZRSR2		SF3B1; DDX42		SNRNP200; PHF5A; HTATSF1; GPATCH11	Yes
6	0	0	0	0	0	0
7	0	0	2	0	0	2			EFEMP1			RPS26	Yes
8	2.08	2.08	0	2.08	0	2.08	BAG3	KIAA0100		EPB42		PNPLA7
9	4.55	0	0	0	2.27	0	NDUFS2; NDUFA8				NDUFB10		Yes
10	2.5	2.5	2.5	0	0	2.5	NID1	ITGB5	NID1			MCAM	Yes
11	0	2.63	0	0	0	0		CCT4					Yes
12	2.63	0	5.26	2.63	0	0	TNKS1BP1		FHL2; CNOT1	CNOT1
13	0	0	0	0	0	0
14	2.78	2.78	2.78	2.78	0	0	LAMB2	LAMB2	LAMB2	CHID1			Yes
15	5.56	2.78	2.78	0	0	0	PGM3; CAND1	CAND1	CAND1
16	6.06	0	0	0	0	6.06	MCAT; NOA1					MRPS18B; MCAT	Yes
17	0	3.03	6.06	3.03	0	0		NCBP1	LARP4B; SRSF9	NCBP1
18	3.23	0	0	0	0	3.23	MRPL3					MRPL28	Yes
19	3.33	0	0	0	0	3.33	POLR1A					URI1
20	0	3.33	3.33	0	0	6.67		HEATR5B	AP1G1			AP2A2; AAK1	Yes
21	0	0	0	0	0	6.9						C9; PTPRC	Yes
22	6.9	0	13.79	0	0	0	ARMC8; RMND5A		ARMC8; MKLN1; GID8; RMND5A
23	0	0	0	0	0	0							Yes
24	6.9	3.45	0	0	0	3.45	PSMD9; PSMC2	PSMD8				PSMC3
26	0	3.57	0	0	3.57	0		NDRG4			RAB3C
27	0	0	0	4	0	4				DYNC1H1		CDADC1
28	0	0	4	0	0	0			CMBL
29	4	0	8	0	0	4	SMARCD2		SMARCC1; DPF2			SMARCA4
30	0	4.17	0	4.17	0	0		DHX29		DHX29
31	0	0	0	0	0	0
32	0	0	0	0	0	0
33	0	4.35	0	0	0	0		NDUFAF8
34	4.55	4.55	0	0	0	13.64	PLCB1	ARHGAP39				RIMS4; PLCB1; MYOF
35	0	0	0	0	0	0
36	0	0	0	0	0	4.76						VPS35L
38	4.76	0	0	0	0	0	XRN2
39	9.52	0	4.76	4.76	0	9.52	MRPL18; MRPL27		MRPL2	MRPL47		MRPL2; MRPL53
40	0	0	0	0	0	0
41	5	0	0	0	0	0	ANO10
42	5	0	0	0	0	5	PCMTD1					ARIH2
43	10.53	0	0	0	0	0	SKP1; CUL1						Yes
44	0	0	0	0	0	0							Yes
45	5.26	0	0	0	0	0	PSMB1
46	0	0	0	0	0	5.56						TAF6	Yes
47	0	5.56	0	0	0	0		ITCH
48	11.11	0	0	0	0	0	EGLN1; FLT4
50	5.88	5.88	0	5.88	0	0	ZFPL1	ZFPL1		VAPA			Yes
52	5.88	0	0	0	0	0	PNKP
53	0	0	0	0	0	0
54	0	5.88	5.88	0	0	0		NCOA7	ATP6V1C1
55	11.76	0	0	0	0	0	COL4A2; COL4A1						Yes
56	0	0	0	0	0	0							Yes
57	0	0	6.25	0	0	0			ACAP2				Yes
59	0	0	0	0	0	0							Yes
62	6.67	0	0	0	0	0	KARS
63	6.67	0	6.67	0	0	13.33	EIF3C		EIF3A			EIF3K; EIF3C
64	20	0	0	0	0	0	PPP1R3D; PPP1R3B; AGL
65	0	0	0	0	0	7.14						ACIN1
66	0	0	0	0	0	7.14						FBXO40
67	0	0	0	0	0	7.14						ZNF592
68	0	0	0	0	0	0
69	0	0	0	0	0	7.14						SLC25A36
70	0	0	0	0	0	7.69						PPP2R5B
71	0	0	0	0	0	0
72	0	0	0	0	0	0							Yes
74	0	0	0	0	0	0
76	0	0	0	0	0	0
77	0	7.69	0	0	0	0		CIC
78	0	7.69	0	0	0	7.69		DCTN4				ACTR10
79	0	0	0	0	0	0
81	0	0	7.69	0	0	0			POLR2G
82	0	0	0	8.33	0	0				CTNNB1
85	0	0	0	0	0	0
87	0	0	0	0	0	0
90	0	0	0	0	0	0
91	0	0	8.33	0	0	8.33			CDC40			PPIE
92	0	8.33	0	0	0	8.33		ACSM5				ACSM5
93	0	0	0	0	0	0							Yes
94	0	0	0	0	0	0
95	8.33	0	0	0	0	0	ATG2A
97	8.33	0	0	0	0	0	STRN
98	0	9.09	0	9.09	0	0		ARAF		MAP2K3			Yes
99	0	0	0	0	0	9.09						ANAPC1
101	9.09	0	0	0	0	0	RANGAP1
102	0	0	0	0	0	9.09						TXNRD3
103	0	0	0	0	0	0
104	0	0	0	0	0	9.09						RAB12
106	18.18	0	0	0	0	0	DHX35; WDR83						Yes
108	9.09	0	9.09	0	0	0	SNTA1		DMD
109	27.27	0	9.09	0	0	54.55	NEB; TTN; MYOM1		TTN			MYOM2; MYBPC2; NEB; TTN; MYBPC1; MYOM1
110	0	0	0	0	0	0
111	20	0	10	20	0	0	ITGA1; ITGB1		LRRC4B	ITGA1; ITGB1
112	0	0	0	10	0	0				PLEKHA5
113	20	0	10	0	0	0	CTBP1; CTBP2		PDPK1
114	0	0	0	0	0	0							Yes
115	10	0	0	0	10	0	ABCD3				ATP2A2
116	0	0	10	0	0	0			PA2G4
117	0	0	0	0	0	0
118	0	0	0	0	0	20						PPP1CA; CNST	Yes
121	0	10	0	0	10	0		RGS14			GNAI2
122	0	0	10	0	0	0			SRGAP2
123	0	0	0	0	0	0
124	10	0	10	0	0	20	COPG2		COPA			COPB1; COPB2
125	10	10	0	0	0	0	JAM2	JAM3
127	0	0	0	0	0	0
129	0	0	0	0	0	0
131	0	0	0	0	0	10						PRKAA2
132	0	0	0	0	0	0
134	22.22	0	0	0	0	0	ACSM3; SH2B1
137	0	0	11.11	0	0	0			EFR3B
140	0	0	0	0	0	0
141	0	0	11.11	0	0	0			COBLL1
142	0	0	11.11	0	0	0			LLGL1
144	0	11.11	11.11	11.11	0	0		CRYBG3	GSK3B	GSK3B
150	0	0	0	0	0	0
151	0	0	0	0	0	0
154	11.11	0	0	22.22	0	0	SRPK2			SRPK1; LUC7L3
156	33.33	0	0	0	0	0	MIF; PDHB; PDK2
158	0	0	0	0	0	11.11						FAT1
162	25	0	0	0	0	0	ABI1; CYFIP1
163	0	0	0	0	0	0
164	0	0	0	0	0	0
165	0	0	0	0	12.5	0					EIF2B3
167	12.5	0	0	0	0	0	NAPA						Yes
168	0	0	0	0	0	0
169	12.5	0	0	0	0	0	TST
171	12.5	0	12.5	12.5	0	0	SEC24A		SEC24A	SEC24D			Yes
172	0	0	0	0	0	0
173	0	0	0	0	12.5	0					HUWE1		Yes
174	0	0	12.5	0	0	12.5			CEFIP			CEFIP
175	0	0	12.5	0	0	0			ADAM15
178	12.5	0	0	0	0	0	DDX19B
179	0	0	0	0	0	0
183	0	0	25	0	0	0			TRIP6; EFL1
185	0	12.5	0	0	0	0		ADK
186	0	0	0	0	0	0							Yes
187	0	12.5	0	0	0	12.5		DZIP3				BAZ2A
188	12.5	0	0	0	0	0	CAPZA1
189	0	0	0	12.5	0	0				ARIH1
190	0	25	25	0	0	12.5		WDR20; WDR48	USP46; WDR48			WDR48
191	0	0	0	0	0	0
192	0	0	0	12.5	0	0				TUBGCP4
193	0	0	0	0	0	0
198	0	12.5	0	0	0	0		RPS11
199	12.5	12.5	12.5	0	0	0	DDX39B	THOC6	DDX39B
200	0	0	0	0	0	0							Yes
201	0	0	12.5	0	0	0			DPYSL2
203	12.5	0	0	0	0	0	EIF4EBP2
204	0	0	0	0	0	0
205	0	0	0	0	0	12.5						MYH1
206	0	0	12.5	0	0	0			RAPGEF1
208	0	0	0	14.29	0	0				SCP2
209	0	0	14.29	0	0	14.29			NSF			ATP1B2
210	14.29	0	0	0	0	0	DDX46						Yes
212	0	0	0	0	0	14.29						ACSS2
215	0	0	0	14.29	0	0				AKAP2			Yes
216	0	14.29	0	14.29	0	0		ANKLE2		ANKLE2
218	28.57	0	14.29	0	0	0	PRKCA; CFH		CFH
220	0	0	0	0	0	14.29						DPP4
221	0	0	0	0	0	0							Yes
223	14.29	0	0	0	0	14.29	ALG2					ATP1A3
226	0	0	0	0	0	14.29						SNX6
230	14.29	14.29	14.29	0	0	0	ABCC1	ABCC1	SLC44A2
231	14.29	0	14.29	0	0	0	SMC1A		SMC3
233	0	14.29	0	0	0	0		ELP1
237	14.29	0	0	0	0	0	BABAM1
238	0	0	0	0	0	0
240	0	14.29	0	0	0	0		HDAC2
241	0	0	0	0	0	0
242	0	14.29	0	0	0	0		NEURL4
247	0	0	0	0	0	0
248	0	0	0	0	0	0
249	14.29	0	0	0	0	14.29	SDHA					SDHB
250	0	0	0	0	0	0							Yes
251	0	0	0	0	0	0
252	0	14.29	0	0	0	0		USP3
253	0	14.29	14.29	0	0	14.29		CTDP1	CTDP1			CTDP1
254	0	0	0	0	0	0
255	28.57	0	14.29	0	0	14.29	TXLNG; WHAMM		TXLNG			TXLNG
256	0	14.29	0	0	0	0		VBP1
258	14.29	0	0	0	0	0	RABGGTB
259	14.29	0	14.29	0	0	0	GET4		GET4
260	0	0	0	0	0	14.29						NELFB
261	0	0	0	0	0	0
262	0	0	0	0	0	0
263	0	0	0	0	0	0
264	0	0	0	0	0	0
265	14.29	0	0	0	14.29	0	ACTN2				ACTN4
266	0	0	0	0	0	0
268	0	0	14.29	0	0	0			PCBP3
269	0	0	0	0	0	0
271	0	0	0	0	0	0
272	0	0	33.33	0	0	0			COG8; COG1
273	0	0	16.67	0	0	16.67			BLOC1S3			BLOC1S3
274	0	0	16.67	0	0	16.67			MYPN			MYPN	Yes
275	0	16.67	0	0	0	0		STX8
276	0	0	0	0	0	0
279	0	0	16.67	0	0	0			NKIRAS2
280	0	0	16.67	0	0	0			HNRNPU
281	0	0	0	0	0	0
285	0	16.67	0	0	0	0		UBE4B
286	0	0	0	0	0	16.67						MIA2
287	16.67	0	0	0	0	0	EED						Yes
288	16.67	0	0	0	0	0	ANAPC2
289	0	0	0	0	0	0
292	0	0	0	0	0	0
297	0	0	0	0	0	0							Yes
298	0	0	0	16.67	0	0				CTSC
301	0	0	0	0	0	0							Yes
302	0	0	0	0	16.67	0					UBE2M
305	0	0	0	0	0	0
306	16.67	0	0	0	0	0	TTC38
312	16.67	0	0	0	0	0	SPTA1						Yes
313	0	16.67	0	0	0	0		AP4E1
315	16.67	0	16.67	0	0	0	OPLAH		UQCRC1
320	0	0	0	0	0	0
322	16.67	0	0	0	0	16.67	DOCK6					DOCK8
323	33.33	0	0	0	0	0	QRSL1; COQ6
324	0	0	0	0	0	0
325	16.67	0	16.67	0	0	0	RPE		RPE
326	0	16.67	0	0	0	0		RAP1GDS1
328	16.67	0	0	0	0	0	LGMN
329	16.67	0	16.67	0	0	16.67	EPB41L3		EPB41L3			EPB41L3
330	0	16.67	0	0	0	0		CPN1
331	0	0	0	0	0	0
334	0	0	0	16.67	0	0				ZZEF1
335	0	0	0	0	0	16.67						EXOC6
336	0	0	0	0	0	0
337	0	0	16.67	0	0	0			E2F4
339	0	16.67	0	0	0	0		MICAL1
341	0	0	0	0	0	0
343	0	16.67	0	0	0	0		PBX3
345	16.67	0	0	0	0	0	ARHGEF26
352	16.67	0	0	0	0	0	CFB
355	0	0	16.67	0	0	16.67			COL6A3			COL6A3
356	0	0	0	0	0	16.67						RFC4
358	0	0	0	0	0	0
359	0	0	0	0	0	0
360	0	0	16.67	0	0	0			GNA13
362	0	0	16.67	0	0	0			ANKRD27
365	16.67	0	0	0	0	0	ATG5
366	0	16.67	0	0	0	0		ITGB2					Yes
367	16.67	0	0	0	0	0	SH3KBP1
370	0	0	0	0	16.67	0					PADI2
372	0	0	0	0	0	0
373	0	0	0	0	0	0
375	0	0	0	0	0	16.67						UNC45B
376	16.67	0	0	0	0	16.67	LIMS1					LIMS1
381	0	0	0	0	0	16.67						CORO7	Yes
382	0	0	0	0	0	0
383	0	0	0	0	0	0
386	0	0	0	0	0	0
388	33.33	0	16.67	16.67	0	16.67	MAP4; CAPNS1		CAST	CAST		MAP4
390	20	0	0	0	0	20	UBR4					UBR4
392	0	0	0	0	0	0
393	0	0	0	0	20	0					HSP90AA1
395	0	0	0	20	0	0				TTC39C
396	20	0	0	0	0	0	PRKAR1A
400	0	0	0	0	0	0
401	0	0	0	0	0	0							Yes
404	0	0	0	0	0	0
405	0	0	0	0	0	0
408	0	0	0	0	0	0
409	0	0	0	0	0	0
412	0	0	20	0	0	0			UBR1
414	0	0	20	0	0	0			WASHC5
420	20	0	0	0	0	0	CTSD
421	0	0	0	0	20	20					HSPH1	HSPA4L
423	0	0	0	0	0	0
424	20	0	0	0	0	0	SAR1B
425	0	0	0	0	0	20						RIPOR1
426	0	0	0	0	0	0
428	0	0	0	0	0	0
429	0	0	0	0	0	0
433	0	0	0	0	0	0
435	0	20	0	0	0	0		KRT16
440	0	0	0	0	0	0
442	0	0	0	0	0	0
445	0	0	0	0	0	0
446	0	0	0	0	0	0
448	0	0	0	0	0	20						HSPA2
449	0	0	0	20	0	0				M6PR
450	0	0	0	0	0	0
452	20	0	0	0	0	0	CLUH						Yes
455	0	0	0	0	0	20						UCK1
459	20	0	0	0	0	0	EDC3
460	20	0	0	0	0	0	VPS41
461	0	0	0	0	0	0							Yes
463	20	0	0	0	0	0	CHCHD4
464	20	0	0	0	0	0	INTS13						Yes
466	0	0	0	0	0	0							Yes
468	0	0	0	0	0	0
469	20	0	20	0	0	0	PAF1		CTR9
471	0	0	0	0	0	0
473	0	0	0	0	0	20						TXNRD1
474	20	0	0	0	0	0	PECAM1
475	0	0	0	0	0	0
476	0	0	0	20	0	0				ATF7IP
477	20	0	0	0	20	0	BIRC6				BIRC6
478	0	0	0	0	0	0
479	0	0	0	0	0	0
480	0	0	0	0	0	0
481	0	0	0	0	0	0
482	0	0	0	0	0	0
483	0	0	0	0	0	0
486	0	0	0	0	0	0
488	0	20	0	0	0	0		VPS9D1
489	20	0	0	0	0	0	SLC9A3R1
492	0	0	0	0	0	0							Yes
493	0	0	0	0	0	0
494	0	0	0	0	20	0					HSP90B1
498	0	0	0	0	0	0
499	0	0	0	0	0	0
500	0	20	0	0	0	0		UPF2
502	20	0	0	0	20	20	CFI				PLEKHF1	CFI
503	0	0	0	0	0	0
506	0	20	0	0	0	0		KATNAL1
507	0	0	0	0	0	0
508	20	20	0	0	0	0	SEC13	NUP107
511	0	0	20	0	0	0			SRRT
513	0	0	0	0	0	0
514	20	0	0	0	0	0	UBA7
517	0	0	0	0	20	0					ALDOB
520	0	0	0	0	0	0
521	0	0	0	0	0	0
523	0	0	0	0	0	0
524	20	0	0	0	0	0	TPRG1L
525	0	0	0	0	0	0
526	0	0	0	0	0	0
527	20	0	0	0	0	0	TRIM3
528	0	0	0	0	0	0
530	0	0	0	0	0	0
531	0	0	0	0	0	0
532	0	0	0	0	0	0
533	20	0	0	0	0	0	ABLIM2
537	0	0	0	0	0	0
538	0	0	0	20	0	0				NUMA1
539	0	0	0	0	0	0
540	0	0	0	0	0	0
541	0	20	0	0	0	0		FLAD1
542	0	0	0	0	0	0							Yes
543	0	0	0	0	0	0
544	20	0	0	0	0	0	GIMAP8
547	0	0	0	0	0	20						DOCK4
548	0	0	20	0	0	0			CEP68
549	0	0	0	0	0	0
550	0	0	0	0	0	20						XDH
551	0	0	0	0	0	0
552	0	0	0	0	0	0
554	0	50	25	0	0	0		MYCBP2; EPHB2	MYCBP2
557	0	0	0	0	0	0
558	0	0	0	0	0	25						HERC1
561	0	0	0	0	0	0							Yes
570	0	0	0	0	0	25						GORASP1
571	0	0	0	0	0	25						BMPR2
573	0	25	0	0	0	0		PIK3CD
577	0	0	0	0	0	25						PTGS1
585	0	0	0	25	0	0				NAA10
587	0	0	25	0	0	0			SPTLC2				Yes
588	0	0	0	0	0	0
590	25	0	0	25	0	0	CARM1			GGCT
593	0	0	0	0	0	0
594	0	0	0	0	0	0
600	0	0	0	0	0	25						PRUNE2
602	0	25	0	0	0	0		ABCG1
603	0	0	0	0	0	0
609	0	0	0	0	0	0
614	0	0	0	0	0	0
615	0	0	0	0	0	0							Yes
616	0	0	0	0	0	25						RNF20
617	0	0	0	25	25	25				IVNS1ABP	PRPS1	PRPSAP1
618	25	0	0	0	0	0	SH3GL1
619	0	25	0	0	0	0		UBE2Z
620	25	0	0	0	0	0	CIAO1
624	0	0	0	0	0	0
625	0	25	0	0	0	0		NUP85
628	0	0	0	0	0	0
629	0	0	0	0	0	0
633	0	0	25	0	0	0			INPPL1
634	0	0	25	0	0	0			NRBP1
635	0	0	0	0	0	25						CSTF3
636	0	0	0	0	0	25						HAUS6
637	0	0	0	0	0	25						CLCN6
640	25	0	0	25	0	0	NFX1			NFX1
642	0	0	0	0	0	0							Yes
645	0	0	0	0	0	0
647	0	0	0	0	0	0
650	0	0	0	25	0	0				PITPNA
654	0	0	0	0	0	0
655	0	25	0	0	0	0		ZMYM2
658	25	0	0	0	0	0	SPTAN1
664	0	0	0	0	0	0
667	0	0	0	0	0	0
668	0	25	0	0	0	0		CTPS2
676	0	0	0	0	0	0
679	25	0	0	0	0	0	PTPRD
681	0	0	0	0	0	25						WDR77
682	0	0	25	0	0	0			APBB2
685	0	0	0	0	0	0
687	0	0	0	0	0	0
691	25	0	25	0	0	0	TOP1		TOP1
692	0	0	0	0	0	0
693	0	0	25	0	0	25			NACA			NACA
696	0	0	0	0	0	0
699	0	25	0	0	0	0		TBKBP1
700	0	0	25	0	0	0			ATP11A
703	0	0	0	0	0	0
704	0	0	0	0	0	25						IL1RAP
706	0	0	0	0	0	0
711	25	25	25	0	0	25	DOCK9	DOCK9	DOCK9			DOCK9
713	0	0	25	0	0	0			TBC1D15
714	0	0	0	0	0	25						FOXK1
715	0	0	0	0	0	25						AKAP12
716	0	25	0	0	0	0		INPP5B
717	0	0	0	0	0	0
719	0	0	0	0	0	0
720	0	0	0	0	0	0
721	0	0	25	0	0	0			ANXA6
722	0	0	0	0	0	0
725	0	0	0	0	0	0
726	0	0	0	0	0	25						PPP1R12C
727	0	0	0	0	0	0
729	0	0	0	0	0	0
731	0	0	0	0	0	25						RPS4X
732	0	0	0	0	0	25						ABCA9
733	0	0	25	0	0	0			TNRC6C
736	0	0	0	0	0	0
742	0	0	0	25	0	25				C6		C6
745	0	0	0	0	0	0
747	0	0	0	25	0	0				NECAB1
750	0	0	25	0	0	0			EMILIN1
753	25	0	0	0	0	25	ARHGEF6					GIT1
754	0	0	0	0	0	0
757	25	0	0	0	0	0	HCFC1
760	0	0	0	0	0	0
761	0	0	0	0	0	0
763	0	25	0	0	0	0		MIPEP
766	0	0	0	25	0	0				HLCS
768	0	0	0	0	0	0
770	0	0	0	0	0	0
772	0	0	0	0	0	0
773	50	0	0	0	0	0	HK1; HK2
778	0	0	0	0	0	0
780	0	0	0	0	0	0
781	0	0	0	0	0	0
784	0	0	0	25	0	0				UPP2
786	0	0	0	0	0	0
787	0	0	0	0	0	0
791	0	0	0	0	0	0
792	0	25	0	0	0	0		ERCC4
799	0	0	0	0	0	0
801	25	25	0	0	0	25	ALDH1L1	ALDH1L2				ALDH1L2
802	25	0	0	0	0	0	FBLIM1
803	0	0	0	0	0	0
804	25	0	0	0	0	0	ELP6
805	25	0	0	0	0	0	APMAP
806	0	0	0	0	0	0
808	0	0	0	0	0	0
809	0	0	0	0	0	0
811	25	0	0	0	0	0	GBA2
812	0	0	0	0	0	25						FASN
821	0	0	0	0	0	25						PREX2
823	0	0	0	0	0	0
825	50	0	25	0	0	0	FLNA; FLNC		FLNA
826	0	25	0	0	0	0		UQCC2
827	0	0	0	0	0	0
828	0	0	0	0	0	0
829	0	0	0	0	0	0
830	25	0	0	0	0	0	PRODH
832	25	0	0	0	0	25	GLOD4					MYD88
833	0	0	0	0	0	0
835	0	0	0	0	0	0
836	25	0	0	0	0	0	NAA25
843	0	0	0	0	0	0
851	0	25	0	0	0	0		GLRX
858	0	0	0	25	0	0				CTSL
860	0	0	25	0	0	0			RRAS
862	0	25	0	25	0	0		PDIA3		PDIA3
866	0	0	0	0	0	0
867	33.33	0	0	0	0	0	RNF123
868	33.33	0	0	0	0	0	HECTD1
870	0	0	0	0	0	0
874	0	0	0	0	0	0
882	0	0	0	33.33	0	0				PIK3CB
884	0	0	0	0	0	0
888	0	0	0	0	0	0
889	0	0	0	0	0	0
893	0	0	0	0	0	0
896	0	0	0	0	0	0
903	0	0	0	0	0	0
908	0	0	0	0	0	0
910	33.33	0	0	0	0	0	COL6A1
911	0	0	0	0	0	0
913	0	0	0	0	0	33.33						UNK
914	0	0	0	0	0	0
915	33.33	0	0	0	0	0	SIPA1L1
919	33.33	0	0	0	0	0	DNAJA3
920	0	0	0	0	0	0
922	0	0	0	0	0	0
924	0	0	0	0	0	0
925	0	0	0	0	0	0
927	0	0	0	0	0	0
935	0	0	0	0	0	0
939	0	0	0	0	0	0
940	0	0	0	0	0	0
941	33.33	0	0	0	0	0	THEM4
944	33.33	0	0	33.33	0	0	IGF2R			IGF2R
949	0	0	0	0	0	33.33						DNAJC2
951	0	0	0	0	0	33.33						LMOD3
953	0	0	0	0	0	0
957	0	0	33.33	0	0	0			NFS1
959	0	0	33.33	0	0	0			JCAD
961	0	0	0	0	0	0
963	33.33	0	0	0	0	0	TBL1X
965	0	33.33	0	0	0	0		TNPO1
974	33.33	0	0	0	0	0	RUVBL2
975	0	0	0	0	0	0
979	0	0	0	0	0	0
983	0	0	0	0	0	0
985	0	0	0	0	0	0
986	0	0	0	0	0	33.33						PELO
989	0	0	0	0	0	0
994	0	0	0	0	0	33.33						DNM1L
996	0	0	0	0	0	0
1000	0	0	0	0	0	0
1001	0	0	0	0	0	0
1002	33.33	0	0	0	0	0	MLXIPL
1004	33.33	0	0	0	0	0	ANK3
1009	33.33	0	0	0	0	0	RNF31
1015	0	0	0	0	0	0
1018	0	0	0	0	33.33	0					TBC1D4
1019	0	0	0	0	0	0
1021	0	0	0	0	0	0
1022	0	0	0	0	0	33.33						CARD10
1023	0	0	0	0	0	0
1026	0	0	0	0	0	0
1028	0	0	0	0	0	0
1029	0	0	0	0	33.33	0					PPP5C
1030	0	0	0	0	0	33.33						RBM10
1031	33.33	0	0	0	0	33.33	CUL2					CUL2
1036	0	0	0	0	0	0
1037	0	0	0	0	0	33.33						SOD1
1038	0	0	0	0	33.33	0					CSE1L
1042	33.33	0	0	0	0	0	FGB
1046	0	0	0	0	0	0
1050	0	0	0	0	0	0
1051	0	0	0	0	0	0
1055	0	0	0	0	0	0
1058	0	0	0	33.33	0	0				AASS
1060	0	0	0	0	0	0
1064	33.33	0	0	0	0	0	IDH1
1065	33.33	0	0	0	0	0	RBM6
1067	33.33	0	0	0	0	33.33	MLYCD					MLYCD
1068	0	0	0	0	0	0
1070	33.33	0	0	0	0	0	PHYH
1072	0	0	0	0	0	0
1080	33.33	0	0	0	0	0	WDR43
1083	0	0	0	0	0	0
1088	0	0	33.33	0	0	33.33			ERCC2			ERCC2
1097	0	0	0	0	0	0
1101	33.33	0	0	0	0	0	AP3M1
1102	0	0	0	0	0	0
1103	0	0	0	0	0	0
1106	33.33	0	33.33	0	0	0	KLKB1		KLKB1
1108	0	0	0	0	0	0
1109	0	0	0	0	0	0
1113	0	0	0	0	0	0
1115	33.33	0	33.33	0	0	0	NID2		NID2
1124	0	0	0	0	0	33.33						MEIOC
1127	0	0	0	0	0	66.67						PHKA1; PHKG1
1132	66.67	0	0	0	0	33.33	DNAJA2; DNAJA1					DNAJA4
1133	0	0	0	33.33	0	0				RPS6KC1
1135	0	0	0	0	0	0
1138	33.33	0	33.33	0	0	33.33	ARHGAP29		ARHGAP29			ARHGAP29
1139	33.33	0	0	0	0	0	ENPEP
1140	33.33	0	0	0	0	0	AHSG
1143	0	0	0	0	0	0
1145	0	33.33	0	0	0	0		LETMD1
1146	0	0	0	0	0	0
1147	0	0	0	0	0	0
1150	0	0	0	0	0	33.33						IKZF5
1155	0	0	0	33.33	0	0				ADPRH
1158	0	0	33.33	0	0	0			FBXO30
1160	33.33	0	0	0	0	33.33	SP100					SP100
1162	0	0	0	0	0	0
1163	0	0	0	0	0	0
1166	0	0	0	0	0	0
1174	0	0	0	0	0	0
1177	0	0	0	0	0	0
1179	0	0	0	0	0	0
1181	0	0	0	0	0	33.33						ACOT11
1191	0	0	0	0	0	33.33						FAM76B
1193	0	0	0	0	0	0
1197	0	0	0	0	0	0
1198	0	0	0	0	0	0
1200	0	0	0	0	0	0
1202	0	0	0	0	0	0
1205	33.33	0	0	0	0	0	ANXA2
1206	0	0	0	0	0	0
1208	33.33	0	0	0	0	0	ASNS
1209	0	0	0	0	0	0
1217	0	0	0	0	0	0
1218	0	0	0	0	0	33.33						DSTN
1219	0	0	0	0	0	0
1220	0	0	0	0	0	0
1222	0	0	0	0	0	0
1224	33.33	0	0	0	0	0	COX18
1226	33.33	0	0	0	0	0	PROZ
1230	0	0	0	0	0	0
1231	0	0	0	0	0	0
1232	0	0	0	0	0	0
1238	0	0	0	0	0	0
1239	0	0	0	0	0	0
1243	0	0	0	0	0	0
1244	0	0	0	0	0	33.33						PRDX4
1246	33.33	0	0	0	33.33	0	GSTM5				GSTM1
1249	33.33	0	0	0	0	0	FERMT2
1252	33.33	0	33.33	0	0	33.33	ACACB		ACACB			ACACB
1253	0	0	0	0	0	0
1256	33.33	0	0	0	0	0	TATDN1
1258	33.33	0	0	0	0	0	DDAH2
1259	33.33	33.33	0	0	0	0	SHANK3	SHANK3
1260	0	0	0	0	0	33.33						SMURF2
1269	0	0	0	0	0	0
1274	0	33.33	33.33	0	0	0		VPS35	VPS35
1280	0	0	0	0	0	0
1282	0	0	0	0	0	0
1286	33.33	0	0	0	0	0	CSRP3
1289	0	0	0	0	0	33.33						IRF2BP1
1290	0	0	33.33	0	0	33.33			PPP1R7			PPP1R7
1292	0	0	0	0	0	0
1295	0	0	0	0	0	0
1299	0	0	0	0	0	0
1302	33.33	0	0	0	0	0	MINDY1
1304	0	0	0	0	0	0
1307	0	0	0	0	0	0
1309	33.33	0	0	0	0	0	SH3PXD2A
1312	0	0	0	0	0	0
1313	33.33	33.33	0	0	0	0	PDE4A	PDE4A
1324	0	0	33.33	0	0	0			GYS2
1328	0	0	33.33	0	0	0			RRBP1
1329	0	0	0	0	0	0
1330	0	0	0	0	0	33.33						SORT1
1331	0	0	0	0	0	0
1337	33.33	0	0	0	0	0	C8B
1339	0	0	33.33	0	0	0			ETFA
1341	0	0	0	0	0	0
1342	0	0	0	0	0	33.33						KLHDC4
1355	0	0	66.67	0	0	0			C7; CCDC141
1358	0	0	0	0	0	0
1360	0	0	0	0	0	33.33						GAPVD1
1363	33.33	0	0	0	0	0	AFM
1364	0	0	0	0	0	0
1366	0	0	0	0	0	33.33						RELB
1376	0	0	0	0	0	0
1377	0	0	33.33	0	0	0			GNAO1
1378	0	0	0	0	33.33	0					ACLY
1380	0	0	33.33	0	0	33.33			MAT1A			MAT2B
1382	0	33.33	0	0	0	0		GRM7
1385	0	0	0	0	0	0
1388	0	0	33.33	0	0	0			PREX1
1389	0	0	33.33	0	0	33.33			CCDC25			CCDC25
1393	0	0	0	0	0	0
1398	0	0	0	0	0	33.33						SMYD1
1399	0	0	0	0	0	33.33						CLYBL
1401	33.33	0	0	0	0	0	CA3
1402	0	0	0	0	0	33.33						NLN
1404	33.33	0	33.33	0	0	0	EIF4E3		EIF4E3
1408	0	0	0	0	0	33.33						HEATR5A
1412	0	0	0	0	0	0
1413	0	0	0	0	33.33	0					ANXA7
1416	0	0	0	0	0	33.33						SEC14L3
1417	0	0	0	0	0	0
1418	33.33	0	0	0	0	33.33	BHMT					BHMT
1421	0	0	0	0	0	33.33						PFKL
1422	0	0	0	33.33	0	0				PAFAH1B1

### Sheet: b.Old
Table S3a.Percentage of protein network that contains highly regulated cysteine upon DR in old tissues
Protein Network #	BAT DR-AL	Brain DR-AL	Heart DR-AL	Liver DR-AL	SKM DR-AL	SubQ DR-AL	BAT DR-AL Proteins	Brain DR-AL Proteins	Heart DR-AL Proteins	Liver DR-AL Proteins	SKM DR-AL Proteins	SubQ DR-AL Proteins	IncludesKnownProteinByRef
1	2.14	0.36	0	1.43	0	7.5	RPS3; RPL4; DDX24; DHX30; CNBP; BAZ1B	BAZ1B		BOP1; HELZ2; SRP54; PURB		RPL4; NOP16; RPL36; NOC2L; RSBN1; MAK16; RSL1D1; PRPF4B; WDR74; PAK1IP1; DDX24; RPL5; DHX30; RRP12; TUT7; HELZ2; FARS2; RPS5; BAZ1B; RPS28; TFB1M	Yes
2	4.08	3.06	1.02	0	0	10.2	SPEG; VPS13D; CGNL1; IRS1	RAF1; SASH1; SHROOM2	DENND4C			YWHAZ; SPEG; CAMSAP2; SASH1; PFKFB3; VPS13D; NADK; ZFP36L2; IRS1; ITPKB	Yes
3	0	0	0	0	0	0
4	1.12	0	0	0	0	13.48	DHRS1					GABPA; MBNL1; PPP2R2B; NAMPT; F2; APOH; STEAP4; DHRS1; FABP5; LGALSL; PGM2; NAPRT	Yes
5	3.41	1.14	3.41	2.27	0	7.95	SNRNP200; LSM4; GPATCH11	PRPF6	TOE1; PRPF8; SNRPD2	TOE1; USP39		TSSC4; SNRPN; HTATSF1; SNRPD2; PPIH; DDX20; TTC33	Yes
6	0	0	0	0	0	1.61						ARID4B
7	0	0	0	0	0	2						EFEMP1	Yes
8	6.25	0	0	0	0	4.17	DHRS13; BAG1; PHLDA3					TCAP; BAG1
9	0	0	0	0	0	18.18						NDUFS6; NDUFB7; NDUFV2; NDUFA12; NDUFB9; NDUFA8; NDUFS1; NDUFV1	Yes
10	0	2.5	0	0	0	5		FBXO6				AGA; NID1	Yes
11	2.63	0	5.26	2.63	0	10.53	CCT2		TCP1; METTL27	CCT7		CCT4; TCP1; SEC31B; MMACHC	Yes
12	2.63	0	0	0	0	10.53	TNKS1BP1					RAVER1; FHL2; CNOT1; TNKS1BP1
13	2.7	0	0	0	0	2.7	MED1					MED1
14	2.78	0	0	0	0	2.78	LAMB2					LAMB2	Yes
15	2.78	0	2.78	0	0	8.33	CAND1		LIPE			GPR182; CAND1; SLC25A22
16	0	0	0	0	0	21.21						MRPS18B; MRPS35; MRPS24; MRPS5; MRPS17; PTCD3; MRPS6	Yes
17	9.09	0	0	0	0	9.09	PAIP1; NCBP1; PABPC4					PAIP1; RALY; PABPC4
18	0	0	0	0	0	16.13						MRPL28; MRPL15; MRPL50; MRPS18A; MRPL19	Yes
19	3.33	3.33	0	0	0	3.33	POLR3C	POLR2H				RPAP3
20	10	0	3.33	0	0	10	HEATR5B; AFTPH; COMT		AP2M1			AP1G1; SYNJ1; AAK1	Yes
21	3.45	0	3.45	0	0	6.9	C9		PTPRC			ERO1A; DYSF	Yes
22	0	0	3.45	0	0	3.45			MKLN1			MKLN1
23	0	3.45	0	0	0	0		PCIF1					Yes
24	10.34	0	0	3.45	3.45	20.69	PSMC4; PSMD5; PSMD1			PSMD1	PSMD4	PSMC4; PSMC5; PSMD4; PSMD5; PSMD13; PSMD1
26	0	0	0	0	0	0
27	0	0	0	4	0	24				DYNC1H1		DYNLL2; DYNC1H1; SECISBP2L; WWC2; HMBOX1; KANK3
28	0	0	0	0	0	4						TRAPPC11
29	0	0	4	0	0	8			SMARCC1			SMARCA2; DPF1
30	4.17	0	0	0	0	4.17	DHX29					DHX29
31	0	0	0	0	0	4.17						ID1
32	0	0	0	0	0	4.17						TRRAP
33	0	0	0	0	0	0
34	0	0	0	0	0	9.09						PLCB1; MYOF
35	4.55	0	0	0	0	4.55	D2HGDH					UBXN6
36	9.52	0	0	0	0	14.29	CCDC22; COMMD7					COMMD7; COMMD3; VPS35L
38	0	4.76	4.76	0	0	9.52		NUP153	XRN2			KPNA6; RNMT
39	4.76	0	4.76	0	0	42.86	MRPS30		MRPL27			MRPL2; MRPL30; MRPL53; MRPL10; MRPL46; RBMS3; MRPL37; MRPL27; MRPL47
40	0	0	0	0	0	5						TCOF1
41	0	0	0	0	0	0
42	5	0	0	5	0	10	ARIH2			PCMTD1		CUL5; PCMTD1
43	0	0	0	0	0	5.26						CUL1	Yes
44	0	0	0	0	0	5.26						PCNA	Yes
45	21.05	0	0	0	0	15.79	PSMB3; PSMA6; PSMB6; PSMB10					PSMA7; PSMB2; PSMA6
46	0	0	0	0	0	0							Yes
47	5.56	0	0	0	0	5.56	NEDD4					YAP1
48	5.56	0	5.56	5.56	0	0	EGLN1		TTLL12	VARS
50	0	0	5.88	0	0	11.76			ZFPL1			VAPB; RMDN2	Yes
52	5.88	0	0	0	0	17.65	PNKP					RNF146; PARP1; MCM6
53	17.65	0	0	0	0	41.18	EXOSC4; EXOSC8; ZCCHC8					EXOSC4; EXOSC8; MTREX; EXOSC5; DIS3L; EXOSC6; EXOSC10
54	0	0	5.88	0	0	11.76			ATP6V1H			WDR7; ATP6V1A
55	5.88	5.88	0	0	0	5.88	COL4A2	COL4A2				COL4A1	Yes
56	12.5	0	0	0	0	18.75	COPS4; DCAF11					COPS6; GPS1; COPS3	Yes
57	0	0	0	0	0	0							Yes
59	6.67	0	6.67	0	0	6.67	CASKIN2		ARHGEF10L			ARHGEF10L	Yes
62	0	0	0	0	0	20						AIMP1; AIMP2; KARS
63	0	0	0	0	0	13.33						EIF3K; EIF3A
64	6.67	0	0	0	0	26.67	AGL					GYS1; PYGB; AGL; GBE1
65	7.14	7.14	7.14	0	0	14.29	SRRM2	SRRM2	ACIN1			ACIN1; RBBP6
66	0	0	0	0	0	14.29						CAP1; FBXO40
67	0	0	0	0	0	7.14						ZNF592
68	0	0	0	0	0	7.14						RPP40
69	7.14	0	0	0	0	7.14	UCP1					GNPNAT1
70	7.69	0	0	0	0	7.69	PPP2R1A					PPP2R1A
71	7.69	0	0	0	0	15.38	KBTBD11					USP53; KBTBD11
72	0	0	0	0	0	7.69						BCL10	Yes
74	7.69	0	0	7.69	0	0	KIF13B			KIF13B
76	0	0	7.69	0	0	7.69			OCIAD2			OCIAD2
77	0	0	0	0	0	15.38						CIC; PNPLA8
78	0	0	0	0	0	15.38						DCTN1; ACTR10
79	7.69	0	0	0	0	0	ATP6V0A2
81	7.69	0	0	0	0	7.69	POLR2B					POLR2G
82	8.33	8.33	8.33	0	0	25	CTNNA1	ARHGAP23	CTNND1			CTNNB1; CTNND1; ARHGAP21
85	8.33	0	0	0	0	0	ZW10
87	0	0	0	0	0	8.33						ABCC5
90	0	0	0	0	0	8.33						ATP5PD
91	0	0	0	0	0	0
92	8.33	0	0	0	0	8.33	ACSM5					ACSM5
93	0	0	0	0	0	8.33						OTOP1	Yes
94	0	8.33	0	0	0	0		MTHFD1
95	16.67	0	0	0	0	16.67	INPP1; ATG2A					ATG2A; RFTN1
97	0	8.33	0	0	0	0		STRN4
98	0	0	0	0	9.09	18.18					HSP90AB1	ARAF; MAP2K3	Yes
99	0	0	9.09	0	0	9.09			ANAPC1			ANAPC5
101	9.09	0	0	9.09	0	9.09	RANBP1			RCC1		NUTF2
102	0	0	0	0	0	9.09						TXNRD3
103	9.09	0	0	0	0	0	UBE2E1
104	0	0	0	0	0	9.09						RAB12
106	0	0	9.09	0	0	0			CCDC12				Yes
108	36.36	0	0	0	0	18.18	DMD; DTNA; SNTA1; SNTB2					DMD; DTNA
109	54.55	0	18.18	0	9.09	54.55	MYOM2; MYBPC2; NEB; TTN; MYBPC1; MYOM1		TTN; MYOM1		TTN	MYOM2; MYBPC2; NEB; TTN; MYBPC1; MYOM1
110	10	0	0	0	0	10	ALS2CL					ALS2CL
111	0	0	0	0	0	20						ITGA1; ITGB1
112	0	0	10	0	0	20			FHL3			PLEKHA5; FHL3
113	0	0	0	0	0	10						ZEB1
114	0	0	0	0	0	20						FBXW11; PDCD4	Yes
115	0	10	0	0	0	10		ATP2A3				ABCD3
116	0	0	0	0	0	10						PA2G4
117	0	0	0	0	0	10						REEP5
118	0	0	0	0	0	20						PPP1CA; CNST	Yes
121	10	0	0	0	0	10	GNAI3					GNAI3
122	10	0	0	0	0	20	TACC2					SRGAP2; GOLGA3
123	0	0	10	0	0	30			CHDH			CBR4; CHDH; ACAA2
124	10	0	0	0	0	10	COPA					COPE
125	0	0	0	0	0	0
127	0	0	0	0	0	10						TLE1
129	10	0	0	0	0	10	LAMTOR5					RRAGC
131	10	0	0	0	0	20	PRKAA2					PRKAA2; RFESD
132	0	0	0	0	0	10						SZT2
134	0	0	11.11	0	0	11.11			ACSM3			ACSM3
137	11.11	0	0	0	0	0	EFR3B
140	0	0	0	0	0	11.11						DTX2
141	22.22	0	0	0	0	0	PACSIN2; COBLL1
142	0	0	0	0	0	11.11						NIPSNAP2
144	11.11	0	0	0	0	22.22	CRYBG3					SAMHD1; CRYBG3
150	0	0	0	0	0	22.22						CHMP5; VPS4A
151	11.11	0	0	0	0	0	PTGES3
154	11.11	0	11.11	0	0	0	SRPK1		LUC7L3
156	0	0	0	0	0	55.56						PDHA1; DLAT; PDHB; PDHX; PDK2
158	0	0	0	0	0	0
162	12.5	0	0	0	0	0	ABI1
163	12.5	0	0	0	0	0	PCID2
164	0	0	0	0	0	25						HSPD1; DARS2
165	0	0	0	0	0	12.5						EIF2B3
167	0	0	0	0	0	12.5						NAPA	Yes
168	0	0	0	0	0	12.5						IQCE
169	12.5	0	0	0	0	12.5	TST					TST
171	12.5	0	0	0	0	25	SEC24A					SEC24C; SEC23A	Yes
172	0	0	0	0	0	12.5						EPM2AIP1
173	12.5	0	0	0	0	25	HUWE1					HUWE1; BAK1	Yes
174	0	0	0	0	0	12.5						DIAPH1
175	0	0	0	0	0	25						SDF2L1; ADAM15
178	0	0	0	0	0	12.5						DDX19B
179	0	0	0	0	0	12.5						LIPT2
183	0	0	0	0	0	12.5						EFL1
185	0	0	0	0	0	12.5						CBWD1
186	0	0	0	0	0	12.5						ACOT4	Yes
187	0	12.5	0	0	0	0		TIAL1
188	12.5	0	0	0	0	0	CAPZA1
189	0	0	0	12.5	0	12.5				ARIH1		ARIH1
190	0	12.5	0	0	0	25		PHLPP1				WDR20; WDR48
191	0	0	0	0	0	12.5						CAND2
192	0	0	0	0	0	0
193	0	0	0	0	0	12.5						PITRM1
198	0	12.5	0	0	0	0		RPS11
199	25	12.5	12.5	0	0	25	THOC1; THOC2	THOC7	DDX39A			THOC2; THOC5
200	12.5	0	0	0	0	0	ERCC5						Yes
201	12.5	0	0	0	0	0	DPYSL3
203	0	0	0	0	0	0
204	12.5	0	0	0	0	0	RNF181
205	0	0	0	0	0	12.5						MYH1
206	12.5	0	25	0	12.5	25	RAPGEF1		RAPGEF1; ASAP1		CRKL	RAPGEF1; SOS1
208	0	0	0	0	0	0
209	0	0	0	0	0	28.57						ATP1B2; RBKS
210	0	0	0	0	0	14.29						FOCAD	Yes
212	14.29	0	14.29	14.29	0	14.29	SH2B2		ACSS2	ACSS2		ACSS2
215	0	0	0	0	0	0							Yes
216	0	0	0	14.29	0	14.29				ANKLE2		ANKLE2
218	28.57	0	0	0	0	28.57	PRKCA; CFH					PRKCA; CFH
220	0	0	0	0	0	14.29						DPP4
221	0	0	14.29	0	0	0			TIMM10				Yes
223	0	0	0	0	0	14.29						ATP1A3
226	0	0	0	0	0	14.29						SNX6
230	0	0	14.29	0	0	42.86			LGALS9			LGALS9; ABCC1; SLC44A2
231	0	0	14.29	0	0	0			STAG2
233	0	0	0	0	0	14.29						ELP2
237	0	0	0	0	0	14.29						BRCC3
238	0	0	14.29	0	0	14.29			GSTO1			GSTO1
240	0	0	0	0	0	0
241	0	0	0	0	0	14.29						DENND4B
242	0	0	0	0	0	14.29						ECI2
247	0	0	0	0	0	14.29						NPLOC4
248	0	28.57	0	0	0	0		SOS2; CBLB
249	0	0	0	0	0	14.29						SDHA
250	14.29	0	0	0	0	0	NMT2						Yes
251	0	0	0	0	0	14.29						AACS
252	0	0	0	0	0	0
253	0	14.29	0	0	0	0		CTDP1
254	0	0	0	14.29	0	0				PIPOX
255	0	0	0	0	0	14.29						CEP135
256	0	0	0	0	0	0
258	0	0	0	0	0	14.29						RABGGTB
259	0	0	0	0	0	14.29						BAG6
260	0	0	0	0	0	0
261	0	0	0	0	0	14.29						KRT1
262	0	0	0	0	0	42.86						FAM98C; DDX1; FAM98B
263	0	0	0	14.29	0	42.86				OGDH		OGDHL; DLST; OGDH
264	14.29	0	0	0	0	0	STK3
265	28.57	14.29	0	0	0	14.29	ACTN1; ACTN2	PDLIM1				ACTN4
266	14.29	0	0	0	14.29	14.29	CSDE1				CSDE1	CSDE1
268	0	0	14.29	0	0	14.29			AGXT			PCBP3
269	16.67	0	0	0	0	16.67	KHDC4					STARD7
271	0	0	0	0	0	16.67						PLS3
272	16.67	0	0	0	0	16.67	COG1					COG3
273	0	0	0	0	0	16.67						SNAPIN
274	16.67	16.67	0	0	0	16.67	HOMER3	HOMER3				MYPN	Yes
275	0	0	0	0	0	0
276	16.67	0	0	0	0	0	DNAJB5
279	0	0	0	0	0	16.67						RALGAPA2
280	0	0	0	0	0	0
281	16.67	0	0	0	0	0	RIOK3
285	0	0	0	16.67	0	0				UBE4B
286	0	0	0	0	0	0
287	0	0	0	0	0	0							Yes
288	0	0	0	0	0	16.67						CDC23
289	0	16.67	0	0	0	16.67		PIGK				PIGK
292	0	0	0	0	0	16.67						IK
297	0	0	0	0	0	16.67						TRIP4	Yes
298	0	0	0	0	0	0
301	16.67	0	0	0	0	16.67	SNX4					MECR	Yes
302	0	16.67	0	0	0	0		CUL3
305	0	0	0	16.67	0	0				XIAP
306	0	0	0	0	0	0
312	0	0	0	0	0	16.67						SPTB	Yes
313	16.67	0	0	0	0	0	AP4B1
315	0	0	0	0	0	33.33						UQCRC1; OPLAH
320	0	0	0	0	0	16.67						PGK1
322	16.67	0	0	0	0	16.67	DOCK6					DOCK6
323	0	0	0	0	0	33.33						MRM2; FAHD1
324	16.67	0	0	0	0	16.67	AKAP13					AKAP13
325	0	0	0	0	0	16.67						RPE
326	16.67	0	0	0	0	16.67	RAP1GDS1					RAP1GDS1
328	0	0	0	0	0	0
329	0	0	0	0	0	16.67						EPB41L1
330	0	0	0	0	0	16.67						OTUD6B
331	0	0	0	0	0	33.33						YAF2; KDM2B
334	0	0	0	0	0	33.33						ZZEF1; HECTD3
335	16.67	0	16.67	0	0	16.67	EXOC2		EXOC1			EXOC1
336	16.67	0	0	0	0	16.67	KIF5B					KIF5A
337	0	0	0	0	0	0
339	0	0	0	0	0	0
341	0	0	0	16.67	0	16.67				HNRNPH1		HNRNPH1
343	0	0	0	0	0	0
345	0	0	0	0	0	16.67						LIN7C
352	0	0	0	0	0	33.33						CFB; GRB14
355	0	0	0	0	0	16.67						COL6A3
356	0	0	0	0	0	16.67						RFC1
358	16.67	0	0	0	0	0	ACTR6
359	0	0	16.67	0	0	16.67			NXF1			INPP4A
360	0	0	0	0	0	0
362	0	0	0	0	0	0
365	0	0	0	16.67	0	33.33				ATG5		ARHGAP5; TECPR1
366	0	0	0	0	0	0							Yes
367	0	0	0	0	0	0
370	0	0	0	0	0	0
372	0	0	0	16.67	0	33.33				CPSF4		CPSF4; CPSF3
373	16.67	0	0	0	0	16.67	RASA1					RASA1
375	0	0	0	0	0	16.67						UNC45B
376	0	0	0	0	0	0
381	0	0	0	0	0	0							Yes
382	0	0	0	0	0	16.67						OXNAD1
383	16.67	0	0	0	0	0	PSMG2
386	0	16.67	0	0	0	0		ULK2
388	0	0	0	16.67	0	16.67				CAPNS1		MAP4
390	0	0	0	20	0	20				UBR4		UBR4
392	20	0	0	0	0	20	FKBP5					PLCE1
393	0	0	0	0	0	20						HSP90AA1
395	0	0	0	0	0	0
396	0	0	0	0	0	20						PRKAR1A
400	0	0	0	0	20	0					NAXE
401	20	0	0	0	0	40	CHUK					IKBKG; IKBKB	Yes
404	0	0	20	0	0	20			FH			FH
405	0	0	20	0	0	0			HAO1
408	0	0	20	0	0	0			CTC1
409	0	0	0	0	0	20						ADAMTSL1
412	0	0	0	0	0	20						UBR1
414	0	0	0	0	0	0
420	0	0	0	0	0	20						CTSD
421	20	0	0	0	0	40	HSPA4L					HSPH1; HSPA4L
423	20	0	0	0	0	20	STAC3					STAC3
424	0	0	0	0	0	0
425	0	20	0	0	0	20		RIPOR1				STK24
426	0	0	0	0	0	20						PKM
428	0	0	0	20	0	20				TCEA3		BROX
429	0	0	20	0	0	20			PCK1			PCK1
433	20	0	0	0	0	20	TOR1AIP1					AIFM1
435	20	0	0	0	0	0	NEFL
440	0	0	0	20	0	0				PELP1
442	0	0	0	0	0	20						WDR45B
445	0	0	0	0	0	40						AHCYL1; AHCYL2
446	20	0	0	0	0	40	ETHE1					ETHE1; PRR12
448	0	0	0	0	0	40						HSPA2; ZNF598
449	0	0	0	0	0	20						M6PR
450	0	0	0	0	0	20						RAPGEF2
452	0	0	0	0	0	20						CLUH	Yes
455	0	0	0	0	0	0
459	0	0	0	0	0	20						EDC4
460	0	0	0	0	0	0
461	0	0	0	0	0	20						NBN	Yes
463	20	0	0	0	0	20	TXN					CHCHD4
464	0	0	0	0	0	0							Yes
466	0	0	0	0	0	20						LIPT1	Yes
468	0	0	0	0	0	20						NAA30
469	0	0	0	0	0	20						CTR9
471	20	0	0	0	0	20	ANKRD17					ANKRD17
473	0	0	20	0	0	0			CDO1
474	0	0	0	0	0	20						PECAM1
475	20	0	0	0	0	40	TMA16					TMA16; UROD
476	0	0	0	0	0	0
477	20	0	0	0	0	40	BIRC6					BIRC6; TMEM135
478	0	0	0	0	0	20						CAPRIN1
479	20	0	0	0	0	20	CLTC					CLTC
480	0	0	0	0	0	20						FAM136A
481	0	0	0	20	0	40				PMPCB		PMPCB; PMPCA
482	0	0	0	0	0	20						CDK5
483	20	0	0	0	0	20	CDK6					CDK6
486	0	0	0	0	0	20						HCCS
488	0	0	0	0	0	0
489	0	0	0	0	0	0
492	40	0	0	0	0	20	CA4; NANS					CA4	Yes
493	0	0	0	0	0	20						UBE2D3
494	0	0	0	0	0	40						DCN; OGN
498	0	0	40	0	0	0			OGA; FMO5
499	0	0	0	0	0	20						HYKK
500	0	0	0	0	0	0
502	0	0	0	0	0	20						CFI
503	0	0	0	0	0	20						PRDX5
506	0	0	0	0	0	0
507	0	0	0	0	0	20						KIF3A
508	20	0	0	0	0	0	NUP133
511	0	0	0	0	0	20						SRRT
513	0	0	0	0	0	20						MOGS
514	0	0	0	0	0	0
517	0	0	0	0	0	20						ALDOA
520	0	0	0	0	0	20						COL4A5
521	0	0	0	0	0	20						SULT1A1
523	0	0	0	0	0	20						GNB5
524	0	0	0	0	0	20						TPRG1L
525	0	0	0	0	0	20						COL14A1
526	0	0	0	0	0	20						PDLIM7
527	0	0	0	0	0	0
528	20	0	0	0	0	0	AS3MT
530	0	20	0	0	0	0		MAPK4
531	20	0	0	0	0	0	MSL1
532	0	0	0	0	0	20						ARHGAP15
533	0	0	0	0	0	40						KDM1B; ABLIM2
537	20	0	0	0	0	40	PANK1					PANK2; PANK3
538	0	0	0	0	0	20						KRT75
539	0	0	0	0	0	40						PPP4R3A; PPP4R2
540	0	0	0	0	0	20						GLDC
541	0	0	0	0	0	0
542	0	0	20	0	0	20			ACAD8			ACAD8	Yes
543	60	0	0	0	0	20	CORO1A; CORO1C; CORO1B					CORO1A
544	0	0	20	0	0	40			ACACA			ACACA; GIMAP8
547	0	0	0	0	0	20						ELMO1
548	20	0	0	0	0	0	CEP68
549	0	0	0	0	0	20						LDHA
550	0	0	0	0	0	40						BCAT2; XDH
551	0	0	0	0	0	20						DOHH
552	0	0	0	0	0	20						EIF2S2
554	0	0	0	0	0	25						MYCBP2
557	0	0	0	0	0	25						FKBP4
558	0	0	0	0	0	0
561	0	25	0	0	0	0		OLFML3					Yes
570	0	0	0	0	0	0
571	25	0	0	0	0	25	BMPR2					MYH11
573	0	0	0	0	0	0
577	0	0	0	0	0	0
585	0	0	0	0	0	0
587	50	0	0	0	0	0	SPTLC2; DGKE						Yes
588	0	0	25	0	0	25			HACL1			HACL1
590	0	0	0	0	0	0
593	25	0	0	0	0	0	MTA2
594	0	0	0	0	0	25						UBR2
600	0	0	0	0	0	25						PRUNE2
602	0	0	0	0	0	50						ACAD11; YARS
603	0	0	0	0	0	25						RSF1
609	0	0	0	25	0	0				TMEM131
614	0	0	0	0	0	25						TSN
615	0	0	0	0	0	25						VASP	Yes
616	0	0	0	0	0	25						RNF40
617	0	0	0	0	0	0
618	0	0	0	0	0	0
619	0	25	0	0	0	25		UBE2Z				GTF2I
620	0	0	0	0	0	25						MMS19
624	25	0	0	0	0	50	RASAL2					MCC; RASAL2
625	0	25	25	0	0	0		NUP160	NUP160
628	0	0	0	0	0	25						SLC35A2
629	0	0	25	0	0	25			NIF3L1			NIF3L1
633	0	0	0	0	0	0
634	0	0	0	0	0	0
635	0	0	0	0	0	25						CSTF2T
636	0	0	0	0	0	0
637	0	0	0	0	0	25						CLCN6
640	0	0	25	0	0	25			NFX1			NFX1
642	0	0	0	0	0	50						FECH; PTPRCAP	Yes
645	0	0	0	0	0	25						IPPK
647	0	0	0	0	0	25						RPL3L
650	0	0	0	0	0	0
654	25	0	0	0	0	25	PPWD1					PPWD1
655	0	0	0	0	0	0
658	0	0	0	0	0	0
664	25	0	0	0	0	25	IMPA1					IMPA1
667	25	0	0	0	0	50	HMGN5					CYP1A1; RPL35A
668	50	0	0	0	0	0	CTPS2; CTPS1
676	25	0	0	0	0	0	MATR3
679	0	0	0	0	0	0
681	0	0	0	0	0	25						PRMT5
682	0	0	0	0	0	0
685	0	0	0	0	0	25						CLK3
687	0	25	0	0	0	0		NUDCD2
691	0	0	0	0	0	25						TOP1
692	0	0	0	0	0	50						CLPB; EIF5
693	25	0	0	0	0	25	NACA					NACA
696	0	0	0	0	0	25						DIAPH2
699	0	0	0	0	0	0
700	0	0	0	0	0	0
703	25	0	0	0	0	0	TRUB1
704	0	0	0	0	0	25						IL1RAP
706	25	0	0	25	0	0	VAC14			PIKFYVE
711	25	0	0	0	0	25	DOCK9					DOCK9
713	0	0	0	0	0	50						TBC1D15; SLC25A5
714	0	0	0	0	0	25						ATP1A1
715	0	0	0	0	0	50						ARHGAP35; HSPA12A
716	0	0	0	0	0	0
717	0	0	0	0	0	25						ZBTB16
719	0	0	0	0	0	25						XIRP1
720	0	0	0	0	0	25						SUGCT
721	0	0	0	0	0	25						TNXB
722	0	0	0	0	0	25						MTAP
725	50	0	0	0	0	0	VPS28; UBAP1
726	0	0	0	0	0	25						PPP1R12C
727	0	0	0	0	0	50						SMYD5; MYEF2
729	0	0	25	0	0	25			CINP			SPATA5
731	0	0	0	0	0	25						RPS4X
732	25	0	0	0	0	0	ABCA9
733	0	0	0	0	0	25						WIPI1
736	25	0	0	0	0	50	RBP7					RBP7; HSDL2
742	25	0	0	25	0	0	C6			C6
745	0	0	0	0	0	25						CKMT2
747	0	0	0	0	0	0
750	0	0	0	0	0	0
753	0	0	0	0	0	25						ARHGEF6
754	0	0	0	0	0	25						CLPTM1
757	0	0	0	0	0	25						OGT
760	25	0	0	0	0	0	ZHX2
761	0	0	0	0	0	25						CEBPB
763	0	0	0	0	0	25						MIPEP
766	0	0	0	0	0	0
768	25	0	0	0	0	25	PLP1					NCF2
770	0	0	0	0	0	25						RABGGTA
772	0	0	25	0	0	0			TNS2
773	25	0	0	0	0	25	HK1					HK2
778	25	0	0	0	0	0	DUSP3
780	0	0	0	0	0	25						TBCK
781	25	0	0	0	0	50	ZBTB7A					ZBTB7B; ZBTB7A
784	0	0	0	0	0	0
786	0	0	0	0	0	25						LONP1
787	0	0	0	0	0	50						GNG12; PFKFB1
791	0	0	0	25	0	0				GSTT1
792	0	0	0	0	0	25						ERCC4
799	25	0	0	0	0	0	UBE2O
801	0	0	0	0	0	25						ALDH1L1
802	0	0	0	0	0	50						FBLIM1; SHB
803	0	0	0	0	0	25						UBXN4
804	25	0	0	0	0	0	ELP6
805	0	0	0	0	0	25						APMAP
806	0	0	0	0	0	25						FUOM
808	0	0	0	0	0	50						BLVRB; ASPN
809	0	0	0	0	0	25						MGLL
811	0	0	0	0	0	0
812	0	0	25	0	0	50			FASN			FASN; PTGR2
821	0	0	0	0	0	25						PREX2
823	25	0	0	0	0	0	DCXR
825	25	25	0	25	0	50	FLNC	FLNC		FLNA		FLNB; FLNC
826	0	0	25	0	0	0			UQCC2
827	0	25	0	0	0	0		MSH2
828	0	0	0	0	0	25						TUSC3
829	25	0	0	0	0	0	ACY1
830	0	0	0	0	0	0
832	0	0	0	0	0	25						GLOD4
833	25	0	0	0	0	0	CRIP2
835	0	0	0	0	25	0					EIF6
836	0	0	0	0	0	50						NAA25; NAA20
843	0	0	0	0	0	25						FCN1
851	0	0	0	0	0	0
858	0	0	0	0	0	0
860	25	0	0	0	0	0	TBCEL
862	0	0	0	0	0	0
866	0	0	0	0	0	25						RNPEP
867	0	0	0	0	0	33.33						UBAC1
868	33.33	0	0	0	0	0	HECTD1
870	0	0	0	0	0	33.33						CFP
874	0	0	0	0	0	33.33						OSBPL11
882	0	0	33.33	0	0	0			PIK3R1
884	0	0	0	0	0	33.33						YES1
888	33.33	0	0	0	0	33.33	SNX3					SNX12
889	0	0	33.33	0	0	0			ZFYVE21
893	0	0	0	0	0	33.33						DPP9
896	0	0	0	0	0	33.33						LPIN1
903	0	0	0	0	0	66.67						STK11; CAB39
908	0	0	0	0	0	33.33						GNE
910	0	0	0	0	0	0
911	0	0	0	0	0	33.33						ANKRD46
913	0	0	0	0	0	66.67						TMEM143; UNK
914	0	0	0	0	0	66.67						SUOX; COX17
915	33.33	0	0	0	0	0	SIPA1L1
919	33.33	0	0	0	0	0	DNAJA3
920	0	0	0	0	0	33.33						TP53BP1
922	33.33	0	0	0	0	0	MFN1
924	33.33	0	0	0	0	0	SLC25A12
925	66.67	0	0	0	0	0	UFSP2; ODR4
927	0	0	0	0	0	33.33						CBX3
935	0	0	0	0	0	33.33						RALGAPB
939	0	0	0	0	0	33.33						FKBP10
940	0	0	0	0	0	33.33						CRIP1
941	0	0	0	0	0	0
944	0	0	0	0	0	33.33						IGF2R
949	33.33	0	0	0	0	0	DNAJC2
951	0	0	0	0	0	0
953	0	0	0	0	0	33.33						BLVRA
957	0	0	0	0	0	0
959	0	0	33.33	0	0	33.33			JCAD			JCAD
961	0	0	0	0	0	33.33						ECSIT
963	0	0	0	0	0	33.33						TBL1X
965	0	33.33	0	0	0	0		TNPO1
974	0	0	0	0	0	0
975	0	0	0	0	0	33.33						ETFDH
979	0	0	0	0	0	33.33						ATE1
983	0	0	0	0	0	33.33						LRPPRC
985	33.33	0	0	0	0	0	NDUFAF6
986	0	0	0	0	0	0
989	33.33	0	0	0	0	33.33	TNNC2					TNNC2
994	0	0	0	0	0	0
996	0	0	0	0	0	33.33						RXRB
1000	0	0	0	0	0	33.33						AAMP
1001	33.33	0	0	0	0	0	LMTK2
1002	0	0	0	0	0	0
1004	0	0	0	0	0	0
1009	0	0	0	0	0	66.67						RBCK1; RNF31
1015	33.33	0	0	0	0	33.33	RHOT1					RHOT1
1018	33.33	0	0	0	0	66.67	TBC1D4					TBC1D4; TBC1D1
1019	0	0	0	0	0	66.67						VWA8; IDI1
1021	66.67	0	0	0	0	33.33	MTMR1; DIP2B					DIP2B
1022	0	0	0	0	0	0
1023	0	0	0	0	0	33.33						PHGDH
1026	0	0	0	0	0	33.33						SIDT2
1028	0	0	0	0	0	33.33						ZFYVE26
1029	0	0	0	0	0	33.33						PPP5C
1030	0	0	0	0	0	33.33						RBM10
1031	0	0	0	0	0	33.33						CUL2
1036	0	0	0	0	0	33.33						WDR81
1037	0	0	0	0	0	33.33						SOD1
1038	0	33.33	0	0	0	0		SAAL1
1042	0	0	0	0	0	0
1046	0	0	33.33	0	0	0			DDB1
1050	0	0	0	0	0	33.33						UNC119B
1051	0	0	0	0	0	33.33						MAPKAPK3
1055	0	0	0	0	0	66.67						PPP2CA; PPP2R1B
1058	0	0	0	0	0	0
1060	0	0	0	0	0	33.33						PDGFRB
1064	0	0	0	0	0	0
1065	0	0	0	0	0	0
1067	33.33	0	0	0	0	33.33	MLYCD					MLYCD
1068	0	0	0	0	0	33.33						GCDH
1070	0	0	0	0	0	33.33						PEX7
1072	0	0	0	0	0	33.33						SP2
1080	0	0	0	0	0	0
1083	0	0	0	0	0	33.33						MCCC1
1088	0	0	0	0	0	33.33						ERCC2
1097	0	0	0	0	0	33.33						GATB
1101	0	0	0	0	0	33.33						AP3B2
1102	0	0	0	0	0	33.33						CKM
1103	0	0	0	0	0	33.33						PYGM
1106	0	0	0	0	0	0
1108	0	0	0	0	0	33.33						AFAP1
1109	0	33.33	0	0	0	0		ZDHHC17
1113	0	33.33	0	0	0	33.33		AKAP10				PEX6
1115	66.67	0	0	0	0	66.67	NID2; LAMA4					NID2; LAMA4
1124	0	0	0	0	0	0
1127	33.33	0	0	0	0	66.67	PHKA1					PHKA1; PHKG1
1132	0	0	0	0	0	0
1133	0	0	0	0	0	0
1135	0	33.33	0	0	0	0		USP29
1138	0	0	0	0	0	33.33						ARHGAP29
1139	0	0	0	0	0	33.33						ENPEP
1140	0	0	0	0	0	33.33						AHSG
1143	0	0	0	0	0	33.33						MARS2
1145	0	0	0	0	0	33.33						LETMD1
1146	0	0	0	0	0	33.33						MYO7A
1147	0	33.33	33.33	0	0	0		ALDH16A1	ALDH16A1
1150	0	0	0	0	0	0
1155	0	0	0	0	0	66.67						COQ8A; ADPRH
1158	0	0	0	33.33	0	33.33				MYO6		MYO6
1160	0	0	0	0	0	0
1162	0	0	0	0	0	33.33						FBXL8
1163	0	0	0	0	0	33.33						RGP1
1166	0	0	0	0	0	66.67						IDH3G; IDH3A
1174	0	0	0	0	0	33.33						NDRG3
1177	33.33	0	0	0	0	0	ENGASE
1179	0	0	0	0	0	33.33						HIP1
1181	0	0	0	0	0	33.33						ACOT11
1191	0	0	0	0	0	0
1193	0	0	0	0	0	33.33						LYSMD1
1197	33.33	0	0	33.33	0	0	RAP1GAP			ZNF330
1198	33.33	0	0	0	0	0	PRPH
1200	0	0	0	0	0	33.33						CGRRF1
1202	33.33	0	0	0	0	33.33	DUS2					DUS2
1205	0	0	0	0	0	0
1206	0	0	0	0	0	33.33						BIN1
1208	0	0	0	0	0	33.33						ASNS
1209	33.33	0	0	0	0	0	GAS7
1217	0	0	0	0	0	33.33						EIF4G1
1218	0	0	0	0	0	0
1219	33.33	0	0	0	0	0	VHL
1220	0	0	33.33	0	0	33.33			PTBP1			FHL1
1222	33.33	0	0	0	0	0	KIF16B
1224	0	0	0	0	0	33.33						COX18
1226	0	0	0	0	0	33.33						PROZ
1230	0	0	0	0	0	33.33						METAP2
1231	33.33	0	0	0	0	33.33	DOCK11					DOCK11
1232	0	0	0	0	0	33.33						CASP6
1238	0	0	0	0	0	66.67						MTG1; CRYZ
1239	0	0	0	0	0	33.33						GLRX5
1243	0	0	0	0	0	33.33						UBP1
1244	0	0	0	0	0	0
1246	0	0	0	0	0	33.33						GSTM5
1249	33.33	0	0	0	0	0	FERMT2
1252	33.33	0	0	0	0	33.33	ACACB					ACACB
1253	0	0	0	0	0	33.33						RADIL
1256	0	0	0	0	0	0
1258	0	33.33	33.33	0	0	0		DDAH2	DDAH2
1259	0	0	0	0	0	0
1260	33.33	0	0	0	0	0	SMURF2
1269	0	0	0	0	0	33.33						PDSS2
1274	0	0	33.33	33.33	0	33.33			VPS35	VPS35		VPS35
1280	0	0	0	0	0	33.33						MON1A
1282	33.33	0	0	0	0	33.33	CTSB					CTSB
1286	0	0	0	0	0	0
1289	0	0	0	0	0	0
1290	0	0	0	0	0	0
1292	0	0	0	0	0	33.33						PRPF39
1295	33.33	0	0	0	0	0	CMC1
1299	0	0	33.33	0	0	0			UGDH
1302	0	0	0	0	0	0
1304	0	0	0	0	0	33.33						BPGM
1307	0	0	0	0	0	33.33						GIMAP1
1309	33.33	0	0	0	0	33.33	SH3PXD2A					SH3PXD2A
1312	0	0	0	0	0	66.67						PLIN5; CASP8
1313	0	0	0	0	0	0
1324	33.33	0	0	0	0	33.33	GYS2					GYS2
1328	0	0	0	0	0	0
1329	0	0	0	0	0	33.33						LYPLA2
1330	0	0	0	0	0	33.33						SORT1
1331	33.33	0	0	0	0	33.33	ARHGAP26					ARHGAP10
1337	0	0	0	0	0	33.33						C8B
1339	0	0	0	0	0	0
1341	0	0	0	0	0	33.33						ART3
1342	33.33	0	0	0	0	66.67	KLHDC4					CROT; CD36
1355	0	0	0	0	0	33.33						CCDC141
1358	33.33	0	0	0	0	66.67	MVP					PARP4; MVP
1360	0	0	0	0	0	0
1363	0	0	33.33	0	0	33.33			AFM			AFM
1364	33.33	0	0	33.33	0	33.33	NDUFAF7			NDUFAF7		NDUFAF7
1366	0	0	0	0	0	0
1376	0	0	0	0	0	33.33						GTF2A2
1377	0	0	0	0	0	33.33						GNAO1
1378	33.33	0	33.33	0	0	66.67	KLHL25		ACLY			KLHL25; ACLY
1380	33.33	0	33.33	0	0	0	MAT2A		MAT1A
1382	0	0	0	0	0	0
1385	0	0	0	0	0	33.33						COX19
1388	0	33.33	0	0	0	66.67		PREX1				ASPSCR1; PREX1
1389	0	0	0	0	0	0
1393	33.33	0	0	0	0	33.33	CAD					CAD
1398	33.33	0	0	0	0	0	SMYD1
1399	0	0	0	0	0	0
1401	33.33	0	0	0	0	33.33	CA3					CA3
1402	0	0	0	0	0	33.33						GPRIN3
1404	0	0	0	0	0	0
1408	0	0	0	0	0	0
1412	0	33.33	0	0	0	0		RIMS1
1413	0	0	0	0	0	33.33						ANXA7
1416	33.33	0	33.33	0	0	0	SEC14L4		SEC14L2
1417	0	0	0	0	0	33.33						PDE1A
1418	33.33	0	0	0	0	0	BHMT
1421	0	0	0	0	0	66.67						PFKL; PFKM
1422	0	0	0	0	0	0
